# FungalRoot: Global online database of plant mycorrhizal associations

**DOI:** 10.1101/717488

**Authors:** Nadejda A. Soudzilovskaia, Stijn Vaessen, Milargos Barcelo, Jinhong He, Saleh Rahimlou, Kessy Abarenkov, Mark C. Brundrett, Sofia Gomes, Vincent Merckx, Leho Tedersoo

**Author notes:** corresponding authors with equal contribution. The data inquiries should be addressed to Nadejda Soudzilovskaia. authors equally contributed to the paper, being the main data compilers (Stijn Vaessen, Milargos Barcelo).

## Abstract

- The urgent need to better understand profound impacts of mycorrhizas on functioning of terrestrial ecosystems, along with recent debates on resolving plant mycorrhizal associations, indicate that there is a great need for a comprehensive data of plant mycorrhizal associations able to support testing of ecological, biogeographic and phylogenetic hypotheses.
- Here present a database, FungalRoot, which summarizes publicly available data on plant mycorrhizal type and intensity of root colonization by mycorrhizal fungi, accompanied by rich meta-data. We collected and digitized data on plant mycorrhizal colonization intensity published until April 2019 in 9 globally most important languages. The data were assessed for quality and updated for plant taxonomy.
- The FungalRoot database contains 36,303 species by site observations for 14,870 plant species, tripling the previously available amount in any compilation. The great majority of ectomycorrhizal and ericod mycorrhizal plants are trees and shrubs, 92% and 85% respectively. The majority of arbuscular mycorrhizal and of non-mycorrhizal plant species are herbaceous (50% and 70%).
- Besides acting as a compilation of referenced observations, our publicly available database provides a recommendation list of plant mycorrhizal status for ecological and evolutionary analyses to promote research on the links between above- and belowground biodiversity and functioning of terrestrial ecosystems.
