## Supplementary Table S2 for "FungalRoot: Global online database of plant mycorrhizal associations"

### Sheet: Table S2
Table S2. Families not included in studies of mycorrhizal associations.
Alseuosmiaceae
Amborellaceae
Aphanopetalaceae
Apodanthaceae
Balanopaceae
Balanophoraceae
Barbeuiaceae
Barbeyaceae
Berberidopsidaceae
Blandfordiaceae
Brunelliaceae
Byblidaceae
Cephalotaceae
Cheiropleuriaceae
Corynocarpaceae
Crossosomataceae
Crypteroniaceae
Ctenolophonaceae
Cynomoriaceae
Cyrillaceae
Degeneriaceae
Didiereaceae
Dioncophyllaceae
Dipentodontaceae
Dirachmaceae
Doryanthaceae
Emblingiaceae
Euphroniaceae
Eupomatiaceae
Geissolomataceae
Gerrardinaceae
Grubbiaceae
Guamatelaceae
Gyrostemonaceae
Halophytaceae
Hanguanaceae
Himantandraceae
Huaceae
Hydatellaceae
Hydrostachyaceae
Ixonanthaceae
Joinvilleaceae
Kewaceae
Kirkiaceae
Koeberliniaceae
Lacistemataceae
Lowiaceae
Loxsomataceae
Macarthuriaceae
Marcgraviaceae
Matoniaceae
Maundiaceae
Mayacaceae
Metteniusaceae
Microteaceae
Misodendraceae
Mitrastemonaceae
Myodocarpaceae
Oncothecaceae
Pennantiaceae
Pentadiplandraceae
Pentaphragmataceae
Penthoraceae
Petenaeaceae
Petermanniaceae
Phellinaceae
Phyllonomaceae
Physenaceae
Platyzomataceae
Plocospermataceae
Posidoniaceae
Rafflesiaceae
Rhabdodendraceae
Ripogonaceae
Roridulaceae
Sarraceniaceae
Schlegeliaceae
Setchellanthaceae
Sladeniaceae
Strasburgeriaceae
Thomandersiaceae
Thurniaceae
Torricelliaceae
Tovariaceae
Trigoniaceae
Trimeniaceae
